# Stress, novel sex genes and epigenetic reprogramming orchestrate socially-controlled sex change

**DOI:** 10.1101/481143

**Authors:** Erica V Todd, Oscar Ortega-Recalde, Hui Liu, Melissa S Lamm, Kim M Rutherford, Hugh Cross, Michael A Black, Olga Kardailsky, Jennifer A Marshall Graves, Timothy A Hore, John R Godwin, Neil J Gemmell

## Abstract

Bluehead wrasses undergo dramatic, socially-cued female to male sex change. We apply transcriptomic and methylome approaches in this wild coral reef fish to identify the primary trigger and subsequent molecular cascade of gonadal metamorphosis. Our data suggest that the environmental stimulus is exerted via the stress axis, that repression of the aromatase gene (encoding the enzyme converting androgens to estrogens) triggers a cascaded collapse of feminizing gene expression, and identifies notable sex-specific gene neofunctionalization. Furthermore, sex change involves distinct epigenetic reprogramming and an intermediate state with altered epigenetic machinery expression akin to the early developmental cells of mammals. These findings reveal at a molecular level how a normally committed developmental process remains plastic and is reversed to completely alter organ structures.

**One Sentence Summary:** Ovary to testis transformation in a sex-changing fish involves transcriptomic and epigenomic reprogramming.
