## Supplementary material for "Stress, novel sex genes and epigenetic reprogramming orchestrate socially-controlled sex change"

### Sheet: RNAseq samples
Data S1 RNA-seq metadata for bluehead wrasse brain and gonad samples. The table lists the number of trimmed reads, and average quality ‘Q’ value obtained for each RNA-seq library and used in downstream analyses, and the corresponding NCBI BiosSmple and SRA accession number/s. *RIN values for ovarian samples are not representative of RNA quality as the large quantity of small RNAs interferes with …
COLLECTION	TISSUE	SAMPLE_REF	LIBRARY_ID	STAGE	RIN*	# READS^	AV. Q VALUE	BIOSAMPLE	SRA Accession
TBK12	Brain	TBK12_114F	114F	CF	7.7	39747230	36.5119	SAMN04009765	SRR2223692,SRR2224863
TBK12	Brain	TBK12_118F	118F	CF	9.6	53793175	36.4162	SAMN04009767	SRR2224870,SRR2223698
TBK12	Brain	TBK12_52F	52F	CF	6.5	41542888	36.5943	SAMN04009763	SRR2223680,SRR2224851
TBK14	Brain	TBK14_6B	46	CF	9.6	9604862	35.6243	SAMN06134333	SRR5259981
TBK14	Brain	TBK14_18B	55	CF	8.9	8629984	35.607	SAMN06134341	SRR5259972
TBK14	Brain	TBK14_23B	60	CF	7.9	8683041	35.5879	SAMN06134346	SRR5259967
TBK14	Brain	TBK14_10B	49	S1	9.6	9221677	35.5556	SAMN06134336	SRR5259978
TBK14	Brain	TBK14_22B	59	S1	8.7	8802109	35.5595	SAMN06134345	SRR5259968
TBK14	Brain	TBK14_24B	61	S1	6.5	7980245	35.7412	SAMN06134347	SRR5259966
TBK14	Brain	TBK14_1B	44	S2	8.8	8580369	35.5788	SAMN06134331	SRR5259983
TBK14	Brain	TBK14_5B	45	S2	8.7	9464772	35.5978	SAMN06134332	SRR5259982
TBK14	Brain	TBK14_7B	47	S2	7.1	8571840	35.6139	SAMN06134334	SRR5259980
TBK14	Brain	TBK14_8B	48	S2	7.6	8535717	35.6408	SAMN06134335	SRR5259979
TBK14	Brain	TBK14_12B	51	S2	9.6	9109698	35.5652	SAMN06134338	SRR5259975
TBK14	Brain	TBK14_72B	81	S2	8.3	8487660	35.6261	SAMN06134357	SRR5259955
TBK14	Brain	TBK14_82B	84	S2	8.3	8595287	35.6748	SAMN06134359	SRR5259953
TBK12	Brain	TBK12_6F	6F	S3	N/A	33036489	36.6637	SAMN04009771	SRR2224874,SRR2223702
TBK14	Brain	TBK14_11B	50	S3	9.7	9195139	35.5374	SAMN06134337	SRR5259976
TBK14	Brain	TBK14_14B	53	S3	8.3	8754974	35.6182	SAMN06134339	SRR5259974
TBK12	Brain	TBK12_1F	1F	S4	6.5	64288651	36.3707	SAMN04009769	SRR2224872,SRR2223700
TBK12	Brain	TBK12_8F	8F	S4	7.2	44434038	36.5817	SAMN04009773	SRR2223682,SRR2224853
TBK14	Brain	TBK14_74B	83	S4	N/A	9098145	35.6268	SAMN06134358	SRR5259954
TBK12	Brain	TBK12_117F	117F	S5a	7.3	43415660	36.5033	SAMN04009775	SRR2223684,SRR2224855
TBK12	Brain	TBK12_121F	121F	S5a	8.1	46559043	36.5528	SAMN04009779	SRR2223688,SRR2224859
TBK14	Brain	TBK14_50B	79	S5a	5.4	9268533	35.6849	SAMN06134355	SRR5259957
TBK12	Brain	TBK12_120F	120F	S5b	6.2	38987038	36.4864	SAMN04009777	SRR2224857,SRR2223686
TBK14	Brain	TBK14_17B	54	S5b	9.1	9012615	35.6194	SAMN06134340	SRR5259973
TBK14	Brain	TBK14_19B	56	S5b	8.5	8683012	35.5901	SAMN06134342	SRR5259971
TBK14	Brain	TBK14_20B	57	S5b	7.9	8924821	35.5499	SAMN06134343	SRR5259970
TBK14	Brain	TBK14_27B	63	S5b	8.5	8683256	35.7652	SAMN06134349	SRR5259964
TBK14	Brain	TBK14_21B	58	S6	7.6	8591472	35.6021	SAMN06134344	SRR5259969
TBK14	Brain	TBK14_26B	62	S6	9.4	8546131	35.7709	SAMN06134348	SRR5259965
TBK14	Brain	TBK14_47B	78	S6	8.1	9958444	35.6873	SAMN06134354	SRR5259958
TBK12	Brain	TBK12_15F	15F	TP	9.7	37641496	36.5281	SAMN04009781	SRR2224861,SRR2223690
TBK12	Brain	TBK12_18F	18F	TP	N/A	53554495	36.4461	SAMN04009783	SRR2224865,SRR2223693
TBK12	Brain	TBK12_50F	50F	TP	7.7	49443685	36.4092	SAMN04009785	SRR2223695,SRR2224867
TBK14	Brain	TBK14_29B	64	TP	9.4	8242726	35.8268	SAMN06134350	SRR5259962
TBK14	Brain	TBK14_33B	66	TP	7.6	8630640	35.8021	SAMN06134351	SRR5259961
TBK14	Brain	TBK14_39B	70	TP	7.2	8836238	35.7691	SAMN06134352	SRR5259960
TBK14	Brain	TBK14_42B	73	TP	8	8112609	35.6592	SAMN06134353	SRR5259959
TBK14	Brain	TBK14_71B	80	TP	7.9	8882539	35.6657	SAMN06134356	SRR5259956
TBK12	Gonad	TBK12_114G	114G	CF	7.5	40688840	36.2343	SAMN04009766	SRR2223697,SRR2224869
TBK12	Gonad	TBK12_118G	118G	CF	7.2	63275290	36.2301	SAMN04009768	SRR2223699,SRR2224871
TBK12	Gonad	TBK12_52G	52G	CF	7.4	54359177	36.3475	SAMN04009764	SRR2224852,SRR2223681
TBK14	Gonad	TBK14_6G	3	CF	6.3	9311846	35.7428	SAMN06134304	SRR5260015
TBK14	Gonad	TBK14_18G	12	CF	8.1	9533376	35.6803	SAMN06134312	SRR5260005
TBK14	Gonad	TBK14_23G	17	CF	8.5	8895384	35.7045	SAMN06134317	SRR5259999
TBK14	Gonad	TBK14_10G	6	S1	5.3	8823235	35.7631	SAMN06134307	SRR5260011
TBK14	Gonad	TBK14_22G	16	S1	6.5	8545571	35.7117	SAMN06134316	SRR5260000
TBK14	Gonad	TBK14_24G	18	S1	4	8752380	35.7012	SAMN06134318	SRR5259998
TBK14	Gonad	TBK14_1G	1	S2	2.9	9183883	35.7203	SAMN06134302	SRR5260017
TBK14	Gonad	TBK14_5G	2	S2	3.5	9121809	35.717	SAMN06134303	SRR5260016
TBK14	Gonad	TBK14_7G	4	S2	3.1	9153992	35.7453	SAMN06134305	SRR5260014
TBK14	Gonad	TBK14_8G	5	S2	2.7	9334320	35.7496	SAMN06134306	SRR5260013
TBK14	Gonad	TBK14_12G	8	S2	2.9	8476592	35.7174	SAMN06134309	SRR5260009
TBK14	Gonad	TBK14_72G	38	S2	2.8	9838852	35.5585	SAMN06134328	SRR5259986
TBK14	Gonad	TBK14_82G	41	S2	2.6	9259489	35.5638	SAMN06134330	SRR5259984
TBK12	Gonad	TBK12_6G	6G	S3	N/A	39934542	36.4393	SAMN04009772	SRR2224875,SRR2223703
TBK14	Gonad	TBK14_11G	7	S3	2.9	9079185	35.7515	SAMN06134308	SRR5260010
TBK14	Gonad	TBK14_14G	10	S3	2.4	8621576	35.7033	SAMN06134310	SRR5260008
TBK12	Gonad	TBK12_1G	1G	S4	7	50929903	36.3692	SAMN04009770	SRR2223701,SRR2224873
TBK12	Gonad	TBK12_8G	8G	S4	7	46818603	36.4813	SAMN04009774	SRR2224854,SRR2223683
TBK14	Gonad	TBK14_74G	40	S4	9	8950204	35.676	SAMN06134329	SRR5259985
TBK12	Gonad	TBK12_117G	117G	S5a	8.9	42749323	36.293	SAMN04009776	SRR2223685,SRR2224856
TBK12	Gonad	TBK12_121G	121G	S5a	8.3	36342834	36.3733	SAMN04009780	SRR2223689,SRR2224860
TBK14	Gonad	TBK14_50G	36	S5a	8	8536551	35.7534	SAMN06134326	SRR5259989
TBK12	Gonad	TBK12_120G	120G	S5b	8.7	46989702	36.3226	SAMN04009778	SRR2223687,SRR2224858
TBK14	Gonad	TBK14_17G	11	S5b	9.5	9097776	35.749	SAMN06134311	SRR5260006
TBK14	Gonad	TBK14_19G	13	S5b	8.4	8975569	35.6765	SAMN06134313	SRR5260004
TBK14	Gonad	TBK14_20G	14	S5b	9.5	9185986	35.6528	SAMN06134314	SRR5260003
TBK14	Gonad	TBK14_27G	20	S5b	9.5	8850326	35.6553	SAMN06134320	SRR5259996
TBK14	Gonad	TBK14_21G	15	S6	10	8952704	35.6407	SAMN06134315	SRR5260002
TBK14	Gonad	TBK14_26G	19	S6	10	9221152	35.7066	SAMN06134319	SRR5259997
TBK14	Gonad	TBK14_47G	35	S6	9.9	8753770	35.7232	SAMN06134325	SRR5259990
TBK12	Gonad	TBK12_15G	15G	TP	9.2	37577103	36.4103	SAMN04009782	SRR2223691,SRR2224862
TBK12	Gonad	TBK12_18G	18G	TP	7.5	42538595	36.4829	SAMN04009784	SRR2224866,SRR2223694
TBK12	Gonad	TBK12_50G	50G	TP	8.6	37511316	36.3866	SAMN04009786	SRR2224868,SRR2223696
TBK14	Gonad	TBK14_29G	21	TP	9.3	9093704	35.6283	SAMN06134321	SRR5259994
TBK14	Gonad	TBK14_33G	23	TP	9.2	8950824	35.6226	SAMN06134322	SRR5259993
TBK14	Gonad	TBK14_39G	27	TP	9.6	9415797	35.7064	SAMN06134323	SRR5259992
TBK14	Gonad	TBK14_42G	30	TP	7.9	8456315	35.7265	SAMN06134324	SRR5259991
TBK14	Gonad	TBK14_71G	37	TP	9.7	8928297	35.6046	SAMN06134327	SRR5259987

### Sheet: KEY
CF	Control female (social manipulation group, but no sex change)
TP	Terminal phase male
S1-6	Sex change stages 1 to 6
TBK#	Florida Keys, year
TBZ#	Belize, year
