## Supplementary material for "Stress, novel sex genes and epigenetic reprogramming orchestrate socially-controlled sex change"

### Sheet: Sheet1
Data S2. Whole-genome bisulfite sequencing of bluehead wrasse gonads
The table lists the number of cytosine calls at either symmetric CG dinucleotides ('CG') or in other sequence contexts ('non-CG'), mapped against the draft bluehead wrasse genome. Number of calls are following deduplication. The frequency of non-CG methylation indicates the maximum rate of non-conversion during the bisulfite treatment step; by this measure, all libraries had a bisulfite conversio…
Sample	Tissue	Stage	Number of reads	Mapping efficiency (%)	Methylated CG calls	Unmethylated CG calls	Total CG calls	CG Methylation %	Methylated non-CG calls	Unmethylated non-CG calls	Total non-CG calls	Non-CG Methylation %	BioSample	SRA Accession
TBK14_63G	gonad	CF	44318272	55.3	21122101	8833579	29955680	70.5112	1876434	305947763	307824197	0.60958	SAMN10258813	SRR8137404
TBK14_31G	gonad	CF	61289956	51.8	24724318	12231111	36955429	66.9031	2654612	380144040	382798652	0.693475	SAMN10258814	SRR8137405
TBK14_36G	gonad	CF	50630136	50.8	20502959	9913852	30416811	67.4067	3382975	314665162	318048137	1.06367	SAMN10258815	SRR8137402
TBK14_7G	gonad	S2	24920829	51.7	10073599	3734320	13807919	72.9552	605342	110425745	111031087	0.5452	SAMN06134305	SRR8137399
TBK14_72G	gonad	S2	3834812	54.2	11922461	4866780	16789241	71.0125	669412	137719892	138389304	0.483717	SAMN06134328	SRR8137398
TBK14_82G	gonad	S2	36106781	51.6	12927845	5144257	18072102	71.5348	759965	148884186	149644151	0.507848	SAMN06134330	SRR8137396
TBK14_11G	gonad	S3	27464285	50.7	10812743	4517697	15330440	70.5312	668599	129141111	129809710	0.515061	SAMN06134308	SRR8137397
TBK14_14G	gonad	S3	40239600	49.1	14181222	5803116	19984338	70.9617	1186753	174668417	175855170	0.674847	SAMN06134310	SRR8137411
TBZ13_17G	gonad	S3	35133469	55.1	13172879	5289131	18462010	71.3513	713311	160843148	161556459	0.441524	SAMN10258819	SRR8137412
TBK14_74G	gonad	S4	16971623	44	4203798	1419813	5623611	74.7526	224389	36709236	36933625	0.607547	SAMN06134329	SRR8137409
TBZ13_6G	gonad	S4	53420062	55.1	12296863	4584169	16881032	72.8443	634486	138818196	139452682	0.454983	SAMN10258820	SRR8137407
TBK14_50G	gonad	S5a	43430189	51.3	15458639	5250864	20709503	74.6451	873423	175485671	176359094	0.495253	SAMN06134326	SRR8137410
TBK14_17G	gonad	S5b	27554251	54.3	11780035	4439033	16219068	72.6308	715824	145035865	145751689	0.491126	SAMN06134311	SRR8137408
TBK14_20G	gonad	S5b	39195335	46	11609815	4537761	16147576	71.8982	667560	140112927	140780487	0.474185	SAMN06134314	SRR8137406
TPZ16_B109G	gonad	TP	47577299	51	22386405	5584101	27970506	80.0358	1940945	295283387	297224332	0.653024	SAMN10258816	SRR8137403
TPZ16_B110G	gonad	TP	35411276	51.9	16786528	4282108	21068636	79.6754	1128214	209586813	210715027	0.535422	SAMN10258817	SRR8137400
TPZ16_112G	gonad	TP	43352900	52.8	21594300	5308463	26902763	80.268	1432769	274522721	275955490	0.519203	SAMN10258818	SRR8137401
BHW_neg2	gonad	Negative	988776	0.3	748	857	1605	46.6044	1618	18879	20497	7.89384	na	na
BHW_neg3	gonad	Negative	6492	41.4	2495	1073	3568	69.9271	223	29515	29738	0.749882	na	na
